# GlycanGT: A Foundation Model for Glycan Graphs with Pretrained Representation and Generative Learning

**DOI:** 10.64898/2025.12.14.694171

**Authors:** Akihiro Kitani, Bingyuan Zhang, Koichi Himori, Yusuke Matsui

## Abstract

**Motivation:** Glycans are highly diverse biological sequences, but their functional understanding has lagged behind that of proteins and nucleic acids. Many glycans remain incompletely characterized or ambiguously annotated, limiting computational analyses. Existing computational approaches are primarily graph-based, capturing local structural features but struggling to model global patterns and incomplete sequences.

**Results:** We present GlycanGT, a foundation model for glycans built on a graph transformer architecture. Glycans were represented as graphs with monosaccharides as nodes and glycosidic bonds as edges, and the model was pretrained using a masked language modeling objective. GlycanGT demonstrated higher performance than existing methods across 8 benchmark classification tasks (e.g., 0.734 Macro-F1 in domain prediction and 0.844 AUPRC for immunogenicity classification), and its embeddings formed biologically meaningful clusters that recovered known N- and O-glycan categories. Moreover, GlycanGT accurately proposed candidates for ambiguous sequences, maintaining >80% top-5 accuracy for both monosaccharide and glycosidic bond predictions under high masking levels.

**Availability and implementation:** The pretrained GlycanGT model weights and usage scripts are available on Hugging Face: https://huggingface.co/Akikitani295/GlycanGT. Additional scripts used for analyses in the paper are publicly available on GitHub: https://github.com/matsui-lab/GlycanGT.
