## Supplementary material for "GlycanGT: A Foundation Model for Glycan Graphs with Pretrained Representation and Generative Learning": Table S2

### Sheet: Sheet1
Supplementary Table S2 Model architectures and number of trainable parameters.
	ss	small	medium	large
Number of Encoder Layers	4	6	8	12
Embedding Dimension	128	256	512	768
FFN Embedding DImension	512	768	2048	3072
Number of Attention Heads	4	8	16	32
Total Parameters	1922002	6208722	29731026	91820242
