## Supplementary material for "GlycanGT: A Foundation Model for Glycan Graphs with Pretrained Representation and Generative Learning": Table S3

### Sheet: Sheet2
Supplementary Table S3 Best validation loss and epochs for GlycanGT models at different masking ratios.
Model_Size	Best_Epoch	Best_Validation_Loss	Mask_Ratio
ss	100	1.7076	5
small	196	1.2638	5
medium	226	0.998	5
large	273	0.9192	5
ss	158	1.5952	15
small	129	1.458	15
medium	365	0.5419	15
large	319	0.5197	15
ss	187	1.5769	25
small	100	1.5197	25
medium	460	0.5239	25
large	362	0.4943	25
ss	158	1.6113	35
small	234	1.4758	35
medium	506	0.5365	35
large	485	0.4926	35
ss	219	1.599	45
small	173	1.5331	45
medium	531	0.5595	45
large	620	0.4907	45
ss	187	1.6403	55
small	167	1.5727	55
medium	579	0.5866	55
large	450	0.5588	55
