## Supplementary material for "GlycanGT: A Foundation Model for Glycan Graphs with Pretrained Representation and Generative Learning": Table S4

### Sheet: all_results_multitas
Supplementary Table S4 Comparison of GlycanGT with baseline methods
Task	Classifier	Metric	Mean_Score	Std_Score
domain	RGCN	Accuracy	0.739209	0.00514235
domain	RGCN	Macro-F1	0.321957	0.00150736
kingdom	RGCN	Accuracy	0.121146	0.00411963
kingdom	RGCN	Macro-F1	0.127204	0.00635632
phylum	RGCN	Accuracy	0.513239	0.00166216
phylum	RGCN	Macro-F1	0.0905387	0.00115458
class	RGCN	Accuracy	0.105187	0.00411963
class	RGCN	Macro-F1	0.0260333	0.00192125
order	RGCN	Accuracy	0	0
order	RGCN	Macro-F1	0	0
family	RGCN	Accuracy	0.00145085	0.00251295
family	RGCN	Macro-F1	0.000685871	0.00118796
genus	RGCN	Accuracy	0.0116068	0.00938159
genus	RGCN	Macro-F1	0.00258227	0.00159371
species	RGCN	Accuracy	0.00398984	0.00691061
species	RGCN	Macro-F1	0.000697615	0.00120831
immunogenicity	RGCN	Accuracy	0.0735632	0.00398173
immunogenicity	RGCN	Macro-F1	0.0734166	0.0038588
immunogenicity	RGCN	AUPRC	0.695532	0.00316315
glycosylation	RGCN	Accuracy	0.982955	0.0032804
glycosylation	RGCN	Macro-F1	0.936123	0.0183579
class	GlycanAA	Accuracy	0.746467	0.0136313
class	GlycanAA	Macro-F1	0.416667	0.0177799
family	GlycanAA	Accuracy	0.431267	0.0860809
family	GlycanAA	Macro-F1	0.212167	0.0153832
kingdom	GlycanAA	Accuracy	0.9242	0.0156499
kingdom	GlycanAA	Macro-F1	0.5939	0.0950062
order	GlycanAA	Accuracy	0.498367	0.0066335
order	GlycanAA	Macro-F1	0.2727	0.0137721
species	GlycanAA	Accuracy	0.4055	0.00548361
species	GlycanAA	Macro-F1	0.1584	0.0123041
domain	GlycanAA	Accuracy	0.934733	0.0117458
domain	GlycanAA	Macro-F1	0.629167	0.0113931
genus	GlycanAA	Accuracy	0.383	0.0324372
genus	GlycanAA	Macro-F1	0.1864	0.0119478
glycosylation	GlycanAA	Accuracy	0.9695	0
glycosylation	GlycanAA	Macro-F1	0.952267	0.00184752
phylum	GlycanAA	Accuracy	0.866867	0.0142043
phylum	GlycanAA	Macro-F1	0.440067	0.00414287
immunogenicity	GlycanAA	Accuracy	0.8621	0
immunogenicity	GlycanAA	AUPRC	0.705733	0.0697547
domain	SweetNet	Accuracy	0.85564	0.0611449
kingdom	SweetNet	Accuracy	0.896627	0.013148
phylum	SweetNet	Accuracy	0.829888	0.0197936
class	SweetNet	Accuracy	0.663765	0.0116181
order	SweetNet	Accuracy	0.43453	0.00205182
family	SweetNet	Accuracy	0.412768	0.00520591
genus	SweetNet	Accuracy	0.353645	0.00621923
species	SweetNet	Accuracy	0.355459	0.0257552
immunogenicity	SweetNet	Accuracy	0.912644	0.0141711
glycosylation	SweetNet	Accuracy	0.982955	0.00267843
domain	SweetNet	Macro-F1	0.546936	0.0717234
kingdom	SweetNet	Macro-F1	0.544472	0.0168101
phylum	SweetNet	Macro-F1	0.370552	0.0655743
class	SweetNet	Macro-F1	0.273514	0.0358525
order	SweetNet	Macro-F1	0.171279	0.00695496
family	SweetNet	Macro-F1	0.149166	0.00887216
genus	SweetNet	Macro-F1	0.12933	0.0162608
species	SweetNet	Macro-F1	0.113104	0.0110808
immunogenicity	SweetNet	Macro-F1	0.795196	0.0284397
glycosylation	SweetNet	Macro-F1	0.924679	0.0193242
immunogenicity	SweetNet	AUPRC	0.762156	0.043917
domain	GlycanGT	Accuracy	0.920203	0.00771991
domain	GlycanGT	Macro-F1	0.738737	0.0236297
kingdom	GlycanGT	Accuracy	0.90243	0.0174894
kingdom	GlycanGT	Macro-F1	0.669586	0.0829799
phylum	GlycanGT	Accuracy	0.841494	0.00332432
phylum	GlycanGT	Macro-F1	0.493331	0.0807393
class	GlycanGT	Accuracy	0.693507	0.00724519
class	GlycanGT	Macro-F1	0.397153	0.00848702
order	GlycanGT	Accuracy	0.466086	0.0205981
order	GlycanGT	Macro-F1	0.278531	0.00863109
family	GlycanGT	Accuracy	0.463185	0.00787179
family	GlycanGT	Macro-F1	0.246387	0.00479422
genus	GlycanGT	Accuracy	0.445774	0.00453029
genus	GlycanGT	Macro-F1	0.188458	0.000747333
species	GlycanGT	Accuracy	0.39173	0.021681
species	GlycanGT	Macro-F1	0.184572	0.000807381
immunogenicity	GlycanGT	Accuracy	0.933333	0.0318538
immunogenicity	GlycanGT	Macro-F1	0.870363	0.0650786
immunogenicity	GlycanGT	AUPRC	0.84419	0.00362598
glycosylation	GlycanGT	Accuracy	0.982955	0
glycosylation	GlycanGT	Macro-F1	0.932366	0
