## Supplementary material for "GlycanGT: A Foundation Model for Glycan Graphs with Pretrained Representation and Generative Learning": Table S6

### Sheet: eval_large_multitask_mask35_swe
Supplementary Table S6 Evaluation of GlycanGT prediction performance for ambiguous glycans
condition	node_loss	node_acc	node_top5	node_f1	node_prec	node_rec	node_hit@1	edge_hit@1	node_hit@2	edge_hit@2	node_hit@3	edge_hit@3	node_hit@5	edge_hit@5	node_hit@10	edge_hit@10	node_hit@20	edge_hit@20	node_hit@30	edge_hit@30	node_mask_ratio_requested	edge_mask_ratio_requested	node_mask_ratio_realized_over_valid	edge_mask_ratio_realized_over_valid	node_pad_fraction_overall	edge_pad_fraction_overall	num_graphs	edge_loss	edge_acc	edge_top5	edge_f1	edge_prec	edge_rec
node10_edge0	0.419987	0.872586	0.983904	0.550764	0.561691	0.554841	0.872351	0	0.945877	0	0.96962	0	0.983406	0	0.993618	0	0.997192	0	0.998468	0	0.1	0	0.0991646	0	0	0	5678
node20_edge0	0.442667	0.871662	0.98162	0.464184	0.477267	0.467084	0.870256	0	0.941243	0	0.962552	0	0.981591	0	0.994326	0	0.997604	0	0.998613	0	0.2	0	0.200785	0	0	0	5678
node30_edge0	0.479288	0.861122	0.980214	0.424202	0.439031	0.428332	0.859455	0	0.931625	0	0.958098	0	0.980103	0	0.992749	0	0.997471	0	0.998482	0	0.3	0	0.300278	0	0	0	5678
node40_edge0	0.504459	0.854039	0.978273	0.392772	0.417276	0.389428	0.85263	0	0.92657	0	0.95128	0	0.97841	0	0.991275	0	0.996497	0	0.997898	0	0.4	0	0.397519	0	0	0	5678
node50_edge0	0.536157	0.846576	0.972569	0.350906	0.37238	0.348494	0.844979	0	0.921153	0	0.947873	0	0.972575	0	0.990119	0	0.995866	0	0.997328	0	0.5	0	0.502177	0	0	0	5678
node60_edge0	0.558262	0.841582	0.972111	0.342603	0.368671	0.338156	0.839151	0	0.913187	0	0.942918	0	0.971229	0	0.988726	0	0.995365	0	0.997328	0	0.6	0	0.606278	0	0	0	5678
node70_edge0	0.61774	0.825613	0.96624	0.318436	0.350653	0.311488	0.826703	0	0.905791	0	0.936868	0	0.966421	0	0.986293	0	0.994379	0	0.996736	0	0.7	0	0.698152	0	0	0	5678
node80_edge0	0.668778	0.81206	0.960598	0.290983	0.323902	0.282596	0.811688	0	0.895132	0	0.927648	0	0.960639	0	0.983425	0	0.992869	0	0.995753	0	0.8	0	0.798835	0	0	0	5678
node90_edge0	0.754089	0.788554	0.954343	0.252428	0.286513	0.245266	0.789669	0	0.877513	0	0.914996	0	0.954194	0	0.980176	0	0.992155	0	0.994995	0	0.9	0	0.900329	0	0	0	5678
node0_edge100							0	0.721276	0	0.885459	0	0.941665	0	0.981166	0	0.999941	0	1	0	1	0	1	0	1	0	0	5678	0.718383	0.721275	0.980933	0.570364	0.581758	0.585137
node10_edge100	0.710342	0.790459	0.96343	0.433064	0.450384	0.43718	0.786791	0.708267	0.874184	0.875318	0.920392	0.935515	0.961828	0.978328	0.984681	0.999882	0.995229	0.99997	0.99774	1	0.1	1	0.10081	1	0	0	5678	0.755585	0.708978	0.97815	0.552903	0.554035	0.58183
node20_edge100	0.771506	0.778134	0.955663	0.379951	0.402722	0.379789	0.775875	0.693897	0.874649	0.863639	0.918732	0.927798	0.956172	0.974809	0.983516	0.999527	0.993228	0.999941	0.99655	0.999941	0.2	1	0.198127	1	0	0	5678	0.79891	0.69373	0.974567	0.488756	0.490567	0.526767
node30_edge100	0.779862	0.771366	0.957437	0.364126	0.398711	0.362305	0.769939	0.677843	0.868525	0.849625	0.913382	0.917598	0.956147	0.971173	0.984601	0.999586	0.994477	1	0.997238	1	0.3	1	0.302506	1	0	0	5678	0.8401	0.679436	0.970806	0.478901	0.482932	0.522159
node40_edge100	0.861881	0.750161	0.948567	0.30727	0.335647	0.301774	0.751319	0.655136	0.854682	0.835107	0.904138	0.906747	0.948319	0.965259	0.980612	0.99932	0.992372	0.999882	0.995614	1	0.4	1	0.398253	1	0	0	5678	0.907032	0.655172	0.965033	0.419732	0.431991	0.460674
node50_edge100	0.945901	0.722112	0.942228	0.272461	0.304403	0.268814	0.725224	0.633345	0.839773	0.816865	0.892186	0.891964	0.941763	0.958459	0.976807	0.998995	0.990024	0.999734	0.994278	0.999911	0.5	1	0.499924	1	0	0	5678	0.978482	0.632426	0.958073	0.387523	0.411933	0.425063
node60_edge100	1.04275	0.695736	0.931688	0.250604	0.281731	0.245754	0.696859	0.605493	0.820578	0.791763	0.878684	0.874727	0.931942	0.950358	0.973477	0.998729	0.988615	0.99997	0.992663	1	0.6	1	0.60038	1	0	0	5678	1.06384	0.604488	0.949686	0.361278	0.378978	0.395272
node70_edge100	1.18562	0.651099	0.916012	0.204906	0.231273	0.20485	0.650112	0.571344	0.784956	0.760481	0.852018	0.849418	0.916119	0.940128	0.968418	0.99793	0.985707	0.999645	0.990471	0.999852	0.7	1	0.701418	1	0	0	5678	1.16884	0.571793	0.939115	0.326069	0.362293	0.354529
node80_edge100	1.33764	0.598741	0.906499	0.18899	0.221851	0.183489	0.602005	0.534031	0.7513	0.725445	0.828343	0.823458	0.906464	0.925108	0.96492	0.997694	0.984046	0.999645	0.989914	0.999763	0.8	1	0.798177	1	0	0	5678	1.28556	0.5352	0.924663	0.291216	0.33997	0.301514
node90_edge100	1.56906	0.525679	0.881288	0.128608	0.154887	0.125937	0.529164	0.483029	0.703329	0.680947	0.792381	0.786204	0.883543	0.910206	0.958358	0.99657	0.98022	0.999379	0.986945	0.999763	0.9	1	0.899772	1	0	0	5678	1.44647	0.481407	0.908914	0.239633	0.29755	0.24118
